# A Systems Neuroscience Approach Identifies IL1B-CASP3 Signaling as a Molecular Link Between Polystyrene Exposure and Alzheimer’s Disease

**DOI:** 10.64898/2026.08.17.745375

**Authors:** Rohan Gupta, Sorabh Lakhanpal, Saurabh Gupta, Sunil Kumar

**Author notes:** Author to whom correspondence should be addressed: Dr. Rohan Gupta, PhD, Assistant Professor, Department of Biotechnology and Bioengineering, School of Biosciences and Technology, Galgotias University, Greater Noida, Uttar Pradesh 203201.

## Abstract

The widespread presence of microplastics and nanoplastics has emerged as a significant environmental concern, with increasing evidence suggesting potential adverse effects on neurological health. However, the molecular mechanisms linking polystyrene exposure to Alzheimer’s disease (AD) remain poorly understood. In this study, an integrative systems biology framework was employed to investigate the molecular interplay between environmental polystyrene exposure and AD pathogenesis. AD-associated genes were retrieved from the Comparative Toxicogenomics Database (CTD) and DisGeNET, while polystyrene-responsive genes were obtained from CTD. Integration of these datasets identified 16 shared genes potentially connecting polystyrene exposure with AD. Transcriptomic analysis of the hippocampal dataset GSE29378 revealed significant differential expression of several overlapping genes between AD and healthy controls. Functional enrichment analyses demonstrated that these genes are predominantly involved in oxidative stress, inflammatory signaling, apoptosis, and synaptic function, all of which are central to AD pathology. Weighted gene co-expression network analysis (WGCNA) further identified disease-associated modules containing multiple intersecting genes strongly correlated with AD clinical traits. Protein–protein interaction analysis highlighted IL1B, CASP3, BCL2, ACHE, and APOE as key hub genes, indicating their potential roles in integrating environmental stress responses with neurodegenerative pathways. Independent validation using the GSE48350 dataset confirmed the robust diagnostic performance of several hub genes in discriminating AD from control samples. Collectively, these findings suggest that environmental polystyrene exposure may promote AD progression through neuroinflammation, oxidative stress, apoptosis, and synaptic dysfunction, providing novel mechanistic insights and identifying promising molecular targets for future experimental, clinical, and epidemiological investigations.
