## Supplementary material for "A Systems Neuroscience Approach Identifies IL1B-CASP3 Signaling as a Molecular Link Between Polystyrene Exposure and Alzheimer’s Disease": Supplemnetary Data: Supplementary Tables.xlsx

### Sheet: Supplementary Table 1
AD CTD	AD DisGeNet	Polystyrenes
APP	APP	TNF
IL1B	PSEN1	IL6
CASP3	APOE	IL1B
TNF	MAPT	CASP8
BDNF	PSEN2	BCL2
BAX	GRN	CASP9
BCL2	ACE	MAPK1
ACHE	TOMM40	CASP3
SOD2	NECTIN2	RIPK1
HMOX1	CLU	BAX
GSK3B	PPARG	MAPK9
VEGFA	CD33	MLKL
PPARG	ABCA7	RIPK3
NOS3	ACHE	CXCL8
APOE	BIN1	FADD
MAPT	TREM2	DNM1L
BACE1	GSK3B	NLRP3
IGF1	PICALM	TGFB1
ATP5F1A	APOC1	CAT
MPO	BCHE	IL10
TFAM	TNF	MAPK8
BCHE	BACE1	PTGS2
ENO1	BDNF	BECN1
CLU	ADAM10	CDH1
INS	IGF1	CDKN1A
ESR1	IL1B	MAPK14
PLAU	SORL1	MAPK3
ACE	AGER	SOD1
TF	SNCA	WNT4
PSEN1	TTR	HIF1A
NPY	HFE	STAR
EIF2S1	NOS3	CASP1
SLC2A4	A2M	CTNNB1
F2	MAOB	GLB1
IGF1R	TFAM	GSDMD
ARC	VEGFA	HMOX1
TPI1	CYP46A1	SGK1
DHCR24	BACE2	VIM
INSR	ADAM17	CYCS
TREM2	KLC1	FN1
MAOB	NTF3	FTL
PRNP	HLA-DRB1	GPX4
CALM1	MME	IL4
CYP2D6	INS	MAO
IGF2R	PILRA	MAP1LC3B
RELN	LEP	OPA1
A2M	PLCG2	SQSTM1
TOMM40	APH1B	WNT5A
MIR146A	CHRNA7	ACHE
ADAMTS1	CRH	COL1A1
PLCG2	ESR1	COL3A1
IDE	IDE	FTH1
INPP5D	ABI3	H2AX
ABCA7	ICAM1	KL
IGF2	TLR4	MFN1
PSEN2	HTR6	MFN2
VSNL1	IL10	MTOR
PTK2B	MAOA	RELA
APOC1	NFE2L2	TLR4
AMFR	CDK5	ACSL4
PGRMC1	CHAT	ACTA2
MIR296	IL4	APOA1
WWOX	LRP1	APOA4
TPP1	IGFBP3	AREG
SLC30A6	PLAU	CASP3A
HFE	EIF2AK2	CASP3B
BIN1	S100B	CXCL1
GAPDHS	UCHL1	DDIT3
MIR100	IRS1	DNAJB9
MTHFR	LRP8	EIF4EBP1
ADAM10	CSF1R	FIS1
NCSTN	MPO	GPX1
CD33	MS4A4A	HERPUD1
CHRNA7	CYP2D6	HTR1B
MIR375	ENO1	HTR2C
CHRNB2	NCSTN	IL13
PYY	SOD2	IL1A
IQCK	EIF2S1	NCOA4
EPHA1	PRNP	NFE2L2
DPYSL2	APOA1	NFKB1
PICALM	LDLR	PPARGC1A
PILRA	ESR2	SOD2
APH1B	ECE1	TNFAIP3
SPRED2	ABCA1	TP53
NECTIN2	IL2	TPH1A
SLC30A4	CD2AP	TPH1B
CYP46A1	CASS4	TPH2
CCDC6	EPHA1	WNT10A
TSPAN14	CST3	WNT3A
MIR708	IGF2	AACS
CD2AP	INPP5D	ACVRL1
MS4A4A	WWOX	AKT1
ABI3	INSR	ALB
MIR505	RELN	APOB
NCK2	BCL2	ATF3
CASS4	CASP3	ATG12
MIR766	HMOX1	ATG5
CR1	IGF1R	BIRC3
PCDH11X	NPY	CCL2
HLA-DRB5	BAX	CCNB1
ABCA7	PTK2B	CCNE1
ADAM10	APBB1	CDC20
APOE	NOS1	CDK1
APOE	PON1	CDKN2A
APOE	GAPDH	CTGF
MIR3622B	GCG	CYP1A2
MIR4467	STAT3	CYP2C9
PSEN1	PARP1	CYP2D6
PSEN2	ADRA1A	CYP3A4
SNAR-I	AGTR1	DIXDC1
CST3	HMGCR	EDN1
LEP	PPARA	EEIG2
CRH	CTSD	FAM111B
CTR1B	CYP19A1	FAS
ATP7	RCAN1	FDPS
CTR1C	GRIN2B	FICD
MIR124A-3	C3	G0S2
	HSPA1A	GHRA
	FYN	GPT
	GLUL	GPX1A
	NTRK2	HSP70
	SERPINE2	ICAM1
	KLK6	ID1
	CLOCK	IGF1
	DLST	IGF1RA
	APOA4	IGFBP1A
	IL1A	IGFBP2B
	IL6R	IGFBP6A
	LPL	IGFBP6B
	MT3	IKBKB
	NGFR	IL18
	NTRK1	IL1R1
	VLDLR	IL1RL1
	VCP	MANF
	MIR146A	MARCO
	TF	MBPA
	TSPAN14	MKI67
	MTHFR	MMP2
	DHCR24	MMP7
	DPYSL2	MT2
	ARC	MYD88
	MIR124-3	NFE2L2A
	NCK2	NFIL3
	F2	OCLN
	VSNL1	PARP1
	GSTT1	PIK3R1
	EPO	RCAN1
	FAS	RETSAT
	ALDH2	SAT1
	GSTP1	SDF2L1
	GSTO1	SERTAD4
	LRPAP1	SFTPB
	CALM1	SIRT1
	ND2	SKP2
	UQCRC1	SLC7A11
	PON3	SNAI1
	ND1	TJP1
	ECE2	TRIB3
	ATP5F1A	TRP53
	CHRNB2	WNT10B
	GAPDHS	WNT2
	ADAMTS1	WNT2B
	IGF2R	WNT5B
	PCDH11X	WNT6
	TPP1	WNT7B
	IQCK	WNT8B
	MCM2	WNT9B
	PCK1	ZBTB16
	PON2	ABHD2
	TPH1	ABHD6
	WT1	ACOT1
	ABAT	ACOT3
	CDK5R1	ACOT4
	GSTM3	ACOX1
	LIPC	ACP3
	MBL2	ACSL1
	NEFM	ADARB1
	PIK3R1	ADGRE1
	PPP3R1	ADORA1
	CASP7	AKNA
	IREB2	AKT2
	PPP2R2B	AKT3
	PYY	ALDH1B1
	TPI1	ALDH1L2
	PGRMC1	AMD1
	SLC30A6	AMDHD1
	SLC2A4	ANGPTL4
	MIR375	ANGPTL8
	SLC30A4	ANK3
	APBB2	ANKRD11
	PNMT	APLN
	GSTO2	APOE
	GRIN2C	AQP8
	HSPA1B	AQP9
	UNC13C	ARG1
	SPRED2	ARID5B
	AMFR	ARL4D
	TAP2	ARRDC4
	GSS	ASPM
	C2	ATP2A2
	MIR100	ATP6-PS
	CCDC6	ATXN1
	KCNMA1	AXL
	APP-DT	BACH1
	NCF2	BAG3
	XRN1	BAZ1A
	ADRB3	BHLHE40
	LOC126653330	BIRC2
	HFE-AS1	BMF
	MIR296	BNIP3
	MIR708	BUB1
		C1QA
		C1QC
		C3
		C4A
		C5
		CACYBP
		CALCOCO1
		CAPNS1
		CAVIN2
		CCDC80
		CCDC86
		CCL20
		CCN2
		CCND1
		CCND3
		CCNL1
		CCNT2
		CD163
		CD74
		CDC14B
		CDCA3
		CDH17
		CDH2
		CDK2
		CECR2
		CENPB
		CENPE
		CEP295
		CES1D
		CHAC1
		CHORDC1
		CHRM3
		CHRNA2
		CHUK
		CLEC2D
		COBL
		COL4A2
		COX1
		COX3
		COX4I1
		CPT1B
		CRAT
		CRELD2
		CRISP1
		CRLS1
		CRYBG3
		CSF1R
		CTDSP2
		CXCL15
		CXCL2
		CYP17A2
		CYP24A1
		CYP26B1
		CYP2C37
		CYP2C38
		CYP2C40
		CYP2C67
		CYP2C68
		CYP2C69
		CYP2D37-PS
		CYP2E1
		CYP4A10
		CYP4A12B
		CYP4A31
		CYP4A32
		CYTB
		DBP
		DDIT4
		DEPP1
		DHCR24
		DHRS7
		DMPK
		DNAJB1
		DNAJC3
		DPYSL2
		DRD3
		DUSP1
		DUSP6
		DYRK1B
		E2F8
		EDF1
		EGR1
		EIF1A
		EPN3
		ERBB3
		ERCC6L
		ERO1B
		ERRFI1
		ESR1
		ESR2B
		ETFB
		EYS
		FABP1
		FADS3
		FAM193B
		FAM217B
		FAM83D
		FAM98A
		FASL
		FASN
		FBF1
		FBXL12
		FGFR1
		FIRRE
		FKBP14
		FKBP2
		FNBP4
		FNIP2
		FOS
		FOXO3
		FSHB
		GABAT
		GABRD
		GADD45BA
		GDE1
		GFRA1
		GIMAP4
		GMPS
		GNAT1
		GNL3
		GPX3
		GREM2
		GSTO1
		GSTP1
		GTSE1
		H2-AB1
		H2BC11
		HACL1
		HAL
		HAMP
		HBA-A2
		HMGCR
		HNRNPDL
		HSD17B1
		HSD17B11
		HSD17B13
		HSD3B3
		HSDL2
		HSP90AA1
		HSP90AB1
		HSPA5
		HSPA6
		HSPA8
		HSPB1
		HSPD1
		HSPH1
		HTR1AA
		HTR1AB
		HTR4
		HYKK
		IGF1RB
		IGFBP5
		IGFBP5A
		IL17RA
		IL25
		INHBC
		INSIG1
		INTS5
		IP6K2
		IRS2
		ITGA1
		ITGA5
		ITGAM
		JUN
		KCNA2
		KEAP1B
		KHNYN
		KIF14
		KIF20A
		KLHDC7A
		KLHDC7B
		KLHL24
		KRT86
		KRTAP4-11
		KRTAP4-7
		KRTAP4-8
		KTI12
		LDHA
		LDLR
		LENG8
		LHB
		LIMA1
		LIMD2
		LIPK
		LRIG1
		LURAP1L
		LY6A
		LYSMD3
		MAL2
		MARS2
		MCFD2
		MDN1
		METTL25B
		MEX3B
		MGST1
		MGST3
		MIEN1
		MIF
		MMAB
		MME
		MMP10
		MMP13
		MPEG1
		MRPS5
		MTMR7
		MUC1
		MUC2
		MUG3-PS
		MYC
		MYCL
		MYH9
		N4BP3
		NCAPG
		NCAPH
		NCF1
		ND1
		ND2
		ND4
		ND5
		ND6
		NDUFAF4
		NDUFC2
		NEDD4L
		NEIL3
		NFIX
		NHSL3
		NOP16
		NOP2
		NOP56
		NOP58
		NOS2
		NOX1
		NPC1
		NR1D1
		NRIP1
		ODC1
		P2RX1
		P4HA1
		PAOX
		PAQR9
		PCNA
		PCP4L1
		PDIA3
		PDIA4
		PDZK1
		PEA15A
		PF4
		PFDN1
		PFDN2
		PINK1
		PKLR
		PLEKHG6
		PLIN5
		PNISR
		POLA2
		POMT2
		PPAN
		PPARGC1B
		PPBP
		PPM1K
		PPP1R15A
		PPP1R3B
		PRL2C2
		PSEN2
		PTEN
		PTGER2
		PTGS2A
		PTP4A3
		RASA3
		RASGRP1
		REV1
		RNA5SP295
		RNA5SP451
		RNF125
		RNF152
		RPL12
		RPL26
		RPL29
		RPL39
		RPS12
		RPS12-PS3
		RPS15A
		RPS27A
		RPS27RT
		RPS7
		RRN3
		SAA2
		SCARNA9L
		SCD1
		SDAD1
		SDC3
		SELP
		SEPTIN4
		SERF2
		SERP1
		SERPINB2
		SESN2
		SFTPC
		SGMS2
		SHLD2
		SIGLEC1
		SLC10A2
		SLC15A3
		SLC16A1
		SLC16A5
		SLC17A1
		SLC22A5
		SLC25A4
		SLC35G1
		SLC38A3
		SLC7A2
		SLC8B1
		SLC9B1
		SLFN11
		SLPI
		SORBS1
		SORBS3
		SPATA2L
		SPNS2
		SRSF11
		SRSF5
		STAT3
		STC1
		STEAP4
		SVIL
		TAB2
		TAF15
		TBX4
		THEMIS2
		TIMP2
		TIRAP
		TLR3
		TLR5
		TMC7
		TMEM19
		TMEM254
		TMEM37
		TMF1
		TMTC1
		TNFA
		TNFRSF10B
		TNS3
		TOR3A
		TPI1
		TPM2
		TPR
		TRAF1
		TRAF6
		TRF
		TRG-TCC5-1
		TRIM14
		TRIM24
		TRIM27
		TRMT13
		TSKU
		TSLP
		TSPAN12
		TTPA
		TUBA1B
		UGT1A7C
		USPL1
		UTP4
		VASN
		VCAM1
		VNN1
		VTG1
		VTG2
		WDR74
		WEE1
		WNT1
		WNT11
		WNT16
		WNT7A
		WNT8A
		WNT9A
		XIAP
		YAF2
		YOD1
		YY2
		ZBED5
		ZC3H7A
		ZDHHC20
		ZFAND2A
		ZFP36L2
		ZFP9
		ZKSCAN7
		ZW10

### Sheet: Supplementary Table 2
Common elements in AD CTD AD DisGeNet :	Common elements in AD CTD AD DisGeNet Polystyrenes :
APP	IL1B
IL1B	CASP3
CASP3	TNF
TNF	BAX
BDNF	BCL2
BAX	ACHE
BCL2	SOD2
ACHE	HMOX1
SOD2	APOE
HMOX1	IGF1
GSK3B	ESR1
VEGFA	TPI1
PPARG	DHCR24
NOS3	CYP2D6
APOE	PSEN2
MAPT	DPYSL2
BACE1
IGF1
ATP5F1A
MPO
TFAM
BCHE
ENO1
CLU
INS
ESR1
PLAU
ACE
TF
PSEN1
NPY
EIF2S1
SLC2A4
F2
IGF1R
ARC
TPI1
DHCR24
INSR
TREM2
MAOB
PRNP
CALM1
CYP2D6
IGF2R
RELN
A2M
TOMM40
MIR146A
ADAMTS1
PLCG2
IDE
INPP5D
ABCA7
IGF2
PSEN2
VSNL1
PTK2B
APOC1
AMFR
PGRMC1
MIR296
WWOX
TPP1
SLC30A6
HFE
BIN1
GAPDHS
MIR100
MTHFR
ADAM10
NCSTN
CD33
CHRNA7
MIR375
CHRNB2
PYY
IQCK
EPHA1
DPYSL2
PICALM
PILRA
APH1B
SPRED2
NECTIN2
SLC30A4
CYP46A1
CCDC6
TSPAN14
MIR708
CD2AP
MS4A4A
ABI3
NCK2
CASS4
PCDH11X
CST3
LEP
CRH

### Sheet: Supplementary Table 3
Gene	logFC	P.Value
RGS1	-1.95393	1.33e-09
CD163	-1.29716	1.5e-07
FOS	-1.28617	1.69e-07
SERPINA3	-1.26083	1.83e-07
CD44	-1.15421	2.85e-07
CCL2	-1.1034	2.45e-07
ESR1	-1.05	0.0008
SLC14A1	-1.04707	3.57e-05
EMP1	-0.97796	1.04e-08
SERPINA5	-0.914467	3.71e-05
HSPA1A	-0.911196	0.00190384
FAM183A	-0.909933	0.00320218
APLNR	-0.903526	2.27e-05
NUPR1	-0.902003	7e-08
EFCAB1	-0.895531	0.000184148
HSPA1B	-0.889313	0.000860619
SLC47A2	-0.88931	0.00465795
ADM	-0.88285	0.000579305
ANXA1	-0.882696	2.67e-05
ECM2	-0.869831	9.1e-05
SYTL4	-0.866836	1.05e-05
BAG3	-0.862297	0.000118679
C11orf88	-0.844742	0.00140593
MGST1	-0.840552	4.14e-05
ZFP36	-0.833462	5.1e-06
DUSP1	-0.826342	3.58e-05
CAPS	-0.825289	0.000818345
ANGPT1	-0.821583	2.97e-05
ANGPTL4	-0.792231	0.000313375
SFRP2	-0.786183	0.00228945
SLCO4A1	-0.777415	0.00905022
GLIS3	-0.77632	5.06e-07
MAOB	-0.771573	4.64e-06
DEPP1	-0.765895	0.0053343
C1S	-0.759038	8.42e-07
TSPAN6	-0.751016	1.18e-06
GMPR	-0.737395	4.03e-06
GJA1	-0.732109	3.08e-05
HSPB8	-0.730925	1.62e-06
RASL12	-0.730024	3.54e-05
RNASE4	-0.728944	3.06e-06
GYG2	-0.713948	1.88e-06
PSEN2	-0.71	0.002
SPARC	-0.707319	3.09e-06
YAP1	-0.706375	2.96e-08
TGFBR3	-0.705838	6.09e-08
CFAP300	-0.70567	0.000869541
45719	-0.704819	1.33e-07
SYNM	-0.702679	1.08e-07
TNF	-0.7	0.002
SRPX	-0.696414	0.000551248
MYBPC1	-0.688086	2.49e-05
GEM	-0.679069	1.34e-14
DTNA	-0.674709	2.68e-05
SLC39A12	-0.671364	0.00090199
ZFP36L1	-0.669756	1.63e-06
DDR2	-0.663324	4.24e-05
EFEMP1	-0.661213	0.00100768
DYNLRB2	-0.658459	0.00167626
LINC01094	-0.65658	0.0114645
S100A10	-0.655448	6.04e-06
CHST6	-0.654051	2.01e-06
C1orf87	-0.651809	0.000139026
DPYSL2	-0.65	0.02
CD99	-0.645253	3.75e-05
CYR61	-0.645021	0.000663084
SLC7A2	-0.639906	9.28e-05
AEBP1	-0.635793	0.00406341
TPD52L1	-0.6353	3.98e-06
AHNAK	-0.633344	4.51e-06
CAPSL	-0.630731	0.00241046
APOE	-0.63	6.81e-06
IRX3	-0.628796	0.000482537
SORBS1	-0.622906	3.36e-05
PALLD	-0.622781	8.56e-05
MAPK4	-0.622186	2.48e-05
YBX3	-0.621341	0.000431927
JUNB	-0.620143	8.33e-07
CXCR4	-0.619109	1.23e-06
IGFBP7-AS1	-0.613571	0.00193146
ACKR3	-0.611077	4.46e-05
S100A4	-0.610482	0.000510832
SPAG6	-0.610167	0.00430267
S100A6	-0.607895	2.46e-11
AQP4	-0.600748	0.0166003
SLC11A1	-0.595789	1.13e-05
HSPB1	-0.59386	0.000673617
IGF1	-0.59	0.04
C11orf96	-0.587678	6.39e-05
CPVL	-0.58667	0.00042345
C21orf62	-0.586603	2.23e-05
CEBPD	-0.584625	0.000504269
SLC16A9	-0.583529	0.00206265
WLS	-0.583197	6.46e-05
ANXA2	-0.582606	4.7e-05
PLSCR4	-0.579583	9.72e-06
CD24	-0.577513	0.00562116
AQP1	-0.576885	3.55e-05
GALNT15	-0.57559	0.00163042
FAM181A	-0.574754	2.59e-06
RANBP3L	-0.571308	8.21e-05
BCL2	-0.57	6.81e-06
FABP5	-0.569577	0.00452032
AKR1C3	-0.566403	0.000168071
CDKN1A	-0.562582	0.0128486
ITGB4	-0.562406	0.00598505
PRRX1	-0.561772	5.05e-06
DAAM1	-0.560054	0.00586997
CHI3L2	-0.55764	0.0177105
HVCN1	-0.556798	1.69e-05
RARRES2	-0.555158	0.000386468
ITPKB	-0.552262	1.8e-05
TPST1	-0.550075	1.14e-07
FAM189A2	-0.549982	2.36e-05
CYBRD1	-0.549647	0.00038731
DNAJB1	-0.548383	0.0433766
HILPDA	-0.546822	0.000137079
JUN	-0.545802	9.12e-07
BCAR3	-0.539434	0.000144435
C7orf61	-0.539167	0.000625211
MKX	-0.538882	0.000129875
ANKRD37	-0.538089	0.036372
VASN	-0.537663	1.58e-05
ABCA1	-0.534976	0.00463831
SOX9	-0.533698	0.00164446
GADD45B	-0.532515	0.000245796
TMIE	-0.530431	0.00154135
RARRES3	-0.530224	0.000791778
SRGN	-0.52998	0.000279848
LYVE1	-0.525482	2.88e-05
BBOX1	-0.524441	0.000797348
MATN2	-0.52338	0.000691991
PFKFB3	-0.520754	1.42e-08
TJP2	-0.520437	0.000151682
GRAMD2B	-0.520124	4.83e-05
HLA-DQA1	-0.519135	0.00191653
CSRP2	-0.516028	0.000177951
MCL1	-0.512633	0.000341276
TGIF1	-0.511737	9.6e-06
COL8A1	-0.510734	0.00329332
CXCL8	-0.506042	0.00782129
SYNC	-0.504762	1.65e-05
GOLIM4	-0.504532	0.00111614
ALOX5AP	-0.503424	0.00493322
SSPN	-0.502545	0.000765613
C9orf135	-0.502529	0.000407893
GADD45G	-0.502175	6.81e-06
IL1B	-0.49	6.81e-06
SNCB	0.500048	0.0465637
PTPRT	0.501649	0.00260364
BTBD17	0.501906	0.000308715
MATK	0.504195	0.000978931
PNKD	0.505076	0.0173899
ZNF365	0.507779	0.00316531
HBB	0.508394	0.00597297
RNF112	0.508951	0.000554438
CCDC3	0.509497	0.000105928
PACSIN1	0.509748	0.00526138
ASPHD1	0.510803	0.000136558
CYP4X1	0.513235	0.00894356
BCL11B	0.515362	0.0462165
HBA2	0.51691	0.0186789
PIANP	0.516943	0.0315149
SLC35F1	0.517929	0.000584111
CALY	0.518531	0.0084274
RALYL	0.51868	0.0260484
SV2A	0.519039	0.00311133
SEMA5A	0.519434	4.96e-05
GRIA2	0.521471	0.0176636
FLRT3	0.526193	0.0209749
PDE1B	0.527676	0.000332348
GRP	0.528696	0.00828487
GAD2	0.530077	0.0061551
KCNT1	0.532929	0.0040227
CARNS1	0.533547	0.00926611
CARMIL2	0.533984	0.00453429
GRM1	0.53453	0.013986
BCL11A	0.534954	0.0019485
SYT4	0.541364	0.0457079
DLGAP2	0.541931	0.00438387
CHRNA1	0.544026	0.00107829
CYP2D6	0.55	0.0457079
RHBDL3	0.551429	0.000645126
TNNT2	0.556505	0.000174954
EFHD2	0.557548	1.84e-05
ACHE	0.56	0.0005
TSPAN7	0.560658	0.00612667
RAB26	0.567503	0.00710223
RAP1GAP2	0.568546	0.0080657
NSG1	0.568899	0.022622
SLC47A1	0.569938	0.00109683
ATP6V1G2	0.576714	0.013251
FGF12	0.576772	0.00735654
ADRA1B	0.581313	0.000544784
FHL2	0.582079	0.00196551
VIP	0.583581	0.0171335
CPLX2	0.584667	0.0035762
OPCML	0.585227	0.0316305
CXCL14	0.586157	0.000384094
CNR1	0.586444	0.0389024
STXBP6	0.591485	0.000333017
ARPP21	0.591691	0.000135288
FXYD7	0.592835	6.99e-06
PRDM8	0.595317	0.0104611
ADCY1	0.596038	0.00187951
NEFL	0.596721	0.0184131
SST	0.609863	0.03469
KCNIP1	0.613142	2.79e-06
NECAB1	0.615904	0.0222173
PCP4	0.620961	0.0116671
BEX1	0.632122	0.0132024
GLDN	0.637973	0.01019
CACNG2	0.639034	0.00107595
NSG2	0.644499	0.015725
PCDH20	0.645651	0.0339974
INA	0.647481	0.0375852
GABRG2	0.655071	0.021818
CSPG5	0.65773	6.11e-06
CHGA	0.665105	0.0210758
ALDH1A2	0.669619	0.000330169
CALB2	0.683136	0.00234005
KCNQ3	0.684278	0.0043273
CPLX1	0.685615	0.00144199
VSNL1	0.699743	0.0419575
PDYN	0.706806	0.0152938
SCGN	0.718425	0.0163441
ANO3	0.735883	0.0147968
CA10	0.741699	3.83e-05
TPI1	0.75	0.03
CPNE4	0.763094	0.0438778
RGS4	0.763375	0.00220788
SYT13	0.773102	0.0404341
NCALD	0.819642	0.000368854
LZTS1	0.826983	1.37e-06
CASP3	0.84	0.0438778
HMOX1	0.85	0.0147968
CHGB	0.87212	0.0321637
DHCR24	0.88	0.005
SOD2	0.9	0.01
BAX	1.02	0.0005
GAD1	1.20595	0.000585653

### Sheet: Supplementary Table 4
Gene	Module	MM_R	MM_pvalue
ACHE	darkgreen	0.862518	8.87417e-18
ACKR3	darkgreen	0.880096	2.12789e-21
ADD3	darkgreen	0.814606	4.60117e-16
AEBP1	darkgreen	0.807496	1.2973e-15
AGT	darkgreen	0.810343	8.61092e-16
AHCYL1	darkgreen	0.836696	1.35383e-17
AHNAK	darkgreen	0.809663	9.50195e-16
AK1	darkgreen	0.825808	8.18874e-17
AKR7A2	darkgreen	0.801496	3.01041e-15
ANG	darkgreen	0.839141	8.87417e-18
ANKRD35	darkgreen	0.840946	6.46767e-18
ANTXR1	darkgreen	0.818011	2.75712e-16
ANTXR2	darkgreen	0.819529	2.18668e-16
ANXA1	darkgreen	0.899904	1.16354e-23
ANXA2	darkgreen	0.801626	2.95699e-15
APLNR	darkgreen	0.80449	1.98505e-15
APOE	darkgreen	0.837406	9.50195e-16
BBOX1	darkgreen	0.837406	1.19848e-17
BCAR3	darkgreen	0.833228	2.43564e-17
BCL2	darkgreen	0.810512	6.46767e-18
C1orf87	darkgreen	0.841335	6.03916e-18
C1S	darkgreen	0.862518	1.0568e-19
C22orf15	darkgreen	0.810512	8.40204e-16
C6orf52	darkgreen	0.818473	2.56997e-16
C9orf24	darkgreen	0.82771	6.03387e-17
CAPS	darkgreen	0.821148	1.70358e-16
CASP3	darkgreen	0.821148	1.16354e-23
CCDC81	darkgreen	0.857845	2.7271e-19
CD99	darkgreen	0.803175	2.38544e-15
CDC42EP4	darkgreen	0.854791	4.97699e-19
CFAP300	darkgreen	0.849717	1.3124e-18
CLN5	darkgreen	0.802033	2.7951e-15
CNN3	darkgreen	0.882766	1.11477e-21
CNPY4	darkgreen	0.835403	1.68775e-17
COMT	darkgreen	0.817619	2.92635e-16
CRLF1	darkgreen	0.810847	8.00258e-16
CSRP2	darkgreen	0.890716	1.4758e-22
CTPS2	darkgreen	0.817273	3.08381e-16
CYBRD1	darkgreen	0.930818	2.35746e-28
DNAH9	darkgreen	0.813532	5.3968e-16
DNALI1	darkgreen	0.829803	4.29371e-17
DPYSL3	darkgreen	0.916568	5.77696e-26
DTNA	darkgreen	0.814408	4.73916e-16
DYNLRB2	darkgreen	0.881768	1.42194e-21
ECM2	darkgreen	0.857678	2.81922e-19
EFEMP1	darkgreen	0.929903	3.47321e-28
EMP1	darkgreen	0.853445	6.45901e-19
EMP3	darkgreen	0.814027	5.01472e-16
EPB41L5	darkgreen	0.830002	4.15568e-17
ERBB2	darkgreen	0.884689	6.9297e-22
ERLIN2	darkgreen	0.822243	1.43711e-16
FAM181A	darkgreen	0.806805	1.43149e-15
FAM189A2	darkgreen	0.875502	6.24699e-21
FGF2	darkgreen	0.815908	3.78786e-16
FRMPD2	darkgreen	0.811353	7.43358e-16
FXYD1	darkgreen	0.836906	1.30601e-17
GLIS3	darkgreen	0.846989	2.17857e-18
GMPR	darkgreen	0.870691	1.8458e-20
GOLIM4	darkgreen	0.826322	7.5425e-17
GORASP1	darkgreen	0.837405	1.19869e-17
GRAMD2B	darkgreen	0.894454	5.40034e-23
HEPH	darkgreen	0.805093	1.82374e-15
HSDL2	darkgreen	0.801501	3.00828e-15
HSPB6	darkgreen	0.851672	9.07182e-19
HSPB8	darkgreen	0.904404	3.05963e-24
IGF1	darkgreen	0.80449	1.35383e-17
IL17D	darkgreen	0.861227	1.37789e-19
IL1B	darkgreen	0.857845	2.95699e-15
IQCK	darkgreen	0.853753	6.08644e-19
IQSEC2	darkgreen	0.815043	4.31131e-16
IRX3	darkgreen	0.809275	1.00505e-15
ITGB4	darkgreen	0.80733	1.32839e-15
LRRC23	darkgreen	0.822867	1.30354e-16
LTBP3	darkgreen	0.853497	6.39486e-19
MAOB	darkgreen	0.818399	2.59892e-16
MAPRE1	darkgreen	0.816169	3.64217e-16
MATN2	darkgreen	0.813525	5.40229e-16
MGST1	darkgreen	0.803143	2.39623e-15
MSN	darkgreen	0.805182	1.80111e-15
MYO5C	darkgreen	0.820723	1.81939e-16
NEK1	darkgreen	0.80795	1.21566e-15
NEK11	darkgreen	0.825805	8.19201e-17
NFIA	darkgreen	0.803958	2.13869e-15
NMB	darkgreen	0.802482	2.62653e-15
NTRK2	darkgreen	0.807216	1.35015e-15
ODC1	darkgreen	0.835531	1.6517e-17
OFD1	darkgreen	0.814707	4.53302e-16
PABPC1	darkgreen	0.822299	1.42459e-16
PAX6	darkgreen	0.824551	9.99869e-17
PDLIM3	darkgreen	0.81035	8.60268e-16
PHGDH	darkgreen	0.869085	2.62479e-20
PLCD1	darkgreen	0.811508	7.26757e-16
PLCE1	darkgreen	0.834905	1.83657e-17
PLEKHA7	darkgreen	0.85523	4.56834e-19
PLSCR4	darkgreen	0.845543	2.83856e-18
PLTP	darkgreen	0.912264	2.51277e-25
PMP2	darkgreen	0.800282	3.55694e-15
PRCP	darkgreen	0.800562	3.4229e-15
PRDX6	darkgreen	0.87333	1.02432e-20
PRRX1	darkgreen	0.878694	2.96972e-21
RARRES3	darkgreen	0.871359	1.59225e-20
RFX2	darkgreen	0.868057	3.28039e-20
RFXANK	darkgreen	0.82864	5.19033e-17
RHOBTB3	darkgreen	0.818021	2.75309e-16
RNASE4	darkgreen	0.871924	1.40422e-20
RSPH1	darkgreen	0.809228	1.01176e-15
SEC11A	darkgreen	0.820911	1.76735e-16
SLC14A1	darkgreen	0.803791	2.18912e-15
SLC1A1	darkgreen	-0.805279	1.77653e-15
SLC2A10	darkgreen	0.836575	1.38222e-17
SLC47A2	darkgreen	0.836344	1.43778e-17
SLC9A9	darkgreen	0.85238	7.92481e-19
SNTB1	darkgreen	0.884402	7.44308e-22
SOX9	darkgreen	0.833677	2.25907e-17
SSPN	darkgreen	0.823338	1.21071e-16
SYNC	darkgreen	0.884922	6.53781e-22
TCTN1	darkgreen	0.809675	9.48556e-16
TGIF1	darkgreen	0.874822	7.30092e-21
TJP2	darkgreen	0.812827	5.98852e-16
TMEM218	darkgreen	0.910367	4.69073e-25
TNF	darkgreen	0.82771	2.18668e-16
TRAF3IP2	darkgreen	0.80485	1.88716e-15
TRIP6	darkgreen	0.865941	5.16044e-20
TSPAN6	darkgreen	0.817787	2.85275e-16
VANGL2	darkgreen	0.808816	1.07372e-15
WDR49	darkgreen	0.862755	1.00625e-19
WLS	darkgreen	0.900794	8.97769e-24
YAP1	darkgreen	0.894043	6.04387e-23
ZMYND10	darkgreen	0.832174	2.90395e-17
ZMYND12	darkgreen	0.832789	2.62102e-17
ZNF385D	darkgreen	-0.800732	3.34411e-15

### Sheet: Supplementary Table 5
Gene	Module	MM_R	MM_pvalue
AHSA1	lightyellow	0.953509	1.78743e-33
C7orf61	lightyellow	0.893734	6.57308e-23
CACYBP	lightyellow	0.851695	9.03169e-19
CCDC117	lightyellow	0.90391	3.55451e-24
CCT3	lightyellow	0.803574	2.25646e-15
CD2BP2	lightyellow	-0.830584	3.7768e-17
CES2	lightyellow	-0.883832	8.57391e-22
CHMP6	lightyellow	-0.857174	3.11597e-19
CHORDC1	lightyellow	0.9828	1.84264e-46
CKS2	lightyellow	0.817528	2.96695e-16
DEDD2	lightyellow	0.861828	1.21808e-19
DNAJA1	lightyellow	0.955643	4.39685e-34
DNAJB1	lightyellow	0.921688	9.0321e-27
DNAJB11	lightyellow	0.821278	1.66984e-16
DNAJB4	lightyellow	0.88058	1.89444e-21
DPYSL2	lightyellow	0.87232	1.84264e-46
E4F1	lightyellow	-0.808853	1.06794e-15
FKBP4	lightyellow	0.910994	3.82199e-25
FXR1	lightyellow	0.869327	2.49005e-20
GPN2	lightyellow	-0.804214	2.06339e-15
GTF2E2	lightyellow	0.802914	2.47359e-15
HSP90B1	lightyellow	0.801522	2.99968e-15
HSPA1A	lightyellow	0.921826	8.57626e-27
HSPA1B	lightyellow	0.91163	3.10057e-25
HSPA1L	lightyellow	0.87232	1.28534e-20
HSPA4L	lightyellow	0.854186	5.59718e-19
HSPA8	lightyellow	0.802668	2.55969e-15
HSPB1	lightyellow	0.856415	3.6202e-19
HSPD1	lightyellow	0.917648	3.94548e-26
HSPH1	lightyellow	0.820859	1.78158e-16
IFRD1	lightyellow	0.800967	3.23779e-15
IRF2BP2	lightyellow	0.843135	4.38433e-18
ITCH	lightyellow	-0.853895	5.92134e-19
KHDC4	lightyellow	0.819553	2.17868e-16
LMAN2L	lightyellow	0.833075	2.49854e-17
MANF	lightyellow	0.84277	4.68007e-18
MRPS16	lightyellow	-0.813831	5.16301e-16
MRPS6	lightyellow	0.814958	4.36609e-16
MXD1	lightyellow	0.873894	9.01832e-21
NAT6	lightyellow	-0.833449	2.34716e-17
NMRAL1	lightyellow	-0.860871	1.48162e-19
P4HA2	lightyellow	0.821704	1.56282e-16
PAPOLA	lightyellow	0.814411	4.73718e-16
PCBD1	lightyellow	0.847107	2.13156e-18
PDIA4	lightyellow	0.827426	6.31654e-17
PRPF4B	lightyellow	0.842904	4.56919e-18
PSEN2	lightyellow	0.854186	2.96695e-16
PTGES3	lightyellow	0.813468	5.44769e-16
RCC1	lightyellow	0.836485	1.40367e-17
STIP1	lightyellow	0.92342	4.68542e-27
SUGT1	lightyellow	0.93682	1.61716e-29
XBP1	lightyellow	0.860528	1.58883e-19
XPO1	lightyellow	0.814075	4.97918e-16
ZBED8	lightyellow	0.850836	1.06297e-18
